# Functional screening identifies novel miRNAs inhibiting Vascular Smooth Muscle Cell proliferation

**DOI:** 10.1101/2024.04.04.587890

**Authors:** Julie Rodor, Eftychia Klimi, Luca Braga, Nadja A.R. Ring, Margaret D. Ballantyne, Vladislav Miscianinov, Francesca Vacante, Katarina Miteva, Despoina Kesidou, Matthew Bennett, Abdelaziz Beqqali, Mauro Giacca, Serena Zacchigna, Andrew H. Baker

## Abstract

Proliferation of vascular smooth muscle cells (vSMCs) following injury is a crucial contributor to pathological vascular remodelling. MicroRNAs (miRNAs) are powerful gene regulators and attractive therapeutic agents. Here, we aim to systematically identify and characterise miRNAs with therapeutic potential in targeting aberrant vSMC proliferation. We performed a high-throughput *in vitro* screen using a library of 2042 human miRNA-mimics for their impact on vSMC proliferation and identified seven novel antiproliferative miRNAs i.e miR-323a-3p, miR449b-5p, miR-491-3p, miR-892b, miR-1827, miR-4774-3p, miR-5681b. Overexpression of these seven miRNAs affects proliferation of vSMCs from different vascular beds. Focusing on vein graft failure, a condition in which miRNA-based therapeutics can be applied to the graft ex-vivo, we showed that these miRNAs reduced human saphenous vein SMC (HSVSMC) proliferation without inducing apoptosis or senescence, and five of them also significantly decreased migration. HSVSMC transcriptomic analysis showed that each miRNA overexpression affects a core cell cycle gene network. However, this effect is mediated by distinct miRNA targets. In contrast to HSVSMC, miRNA overexpression in saphenous vein endothelial cells (ECs) led to no decrease or a less pronounced reduction in proliferation for the seven miRNAs. Transcriptomics analysis confirmed a distinct and limited response of ECs to the miRNA overexpression.
