## Supplemental Table 4 for "Functional screening identifies novel miRNAs inhibiting Vascular Smooth Muscle Cell proliferation"

### Sheet: Candidate_targets_miR323
ENSEMBL	name	type	chr	start	end
ENSG00000005020.12	SKAP2	protein_coding	chr7	26667062	26995239
ENSG00000033867.16	SLC4A7	protein_coding	chr3	27372721	27484420
ENSG00000040199.18	PHLPP2	protein_coding	chr16	71637835	71724701
ENSG00000047634.14	SCML1	protein_coding	chrX	17737449	17754988
ENSG00000058804.11	NDC1	protein_coding	chr1	53765460	53838860
ENSG00000068650.18	ATP11A	protein_coding	chr13	112690329	112887168
ENSG00000070214.15	SLC44A1	protein_coding	chr9	105244622	105439171
ENSG00000073712.14	FERMT2	protein_coding	chr14	52857268	52952435
ENSG00000077152.9	UBE2T	protein_coding	chr1	202331657	202341980
ENSG00000082126.17	MPP4	protein_coding	chr2	201644870	201698694
ENSG00000083720.12	OXCT1	protein_coding	chr5	41730065	41870519
ENSG00000087053.18	MTMR2	protein_coding	chr11	95832882	95925315
ENSG00000088766.11	CRLS1	protein_coding	chr20	6006090	6040053
ENSG00000092470.11	WDR76	protein_coding	chr15	43826963	43868419
ENSG00000100234.11	TIMP3	protein_coding	chr22	32801701	32863043
ENSG00000102081.13	FMR1	protein_coding	chrX	147911951	147951125
ENSG00000102531.16	FNDC3A	protein_coding	chr13	48975912	49209779
ENSG00000103160.11	HSDL1	protein_coding	chr16	84122146	84145192
ENSG00000104147.8	OIP5	protein_coding	chr15	41309268	41332621
ENSG00000105976.14	MET	protein_coding	chr7	116672390	116798386
ENSG00000106462.10	EZH2	protein_coding	chr7	148807383	148884321
ENSG00000110321.16	EIF4G2	protein_coding	chr11	10797050	10809110
ENSG00000110422.11	HIPK3	protein_coding	chr11	33256672	33357023
ENSG00000111247.14	RAD51AP1	protein_coding	chr12	4538798	4560048
ENSG00000111450.13	STX2	protein_coding	chr12	130789600	130839266
ENSG00000111880.15	RNGTT	protein_coding	chr6	88610272	88963721
ENSG00000113300.11	CNOT6	protein_coding	chr5	180494412	180578405
ENSG00000113594.9	LIFR	protein_coding	chr5	38474963	38608354
ENSG00000116005.11	PCYOX1	protein_coding	chr2	70257386	70281191
ENSG00000116199.11	FAM20B	protein_coding	chr1	179025804	179076562
ENSG00000118971.7	CCND2	protein_coding	chr12	4273772	4305350
ENSG00000118985.15	ELL2	protein_coding	chr5	95885098	95962071
ENSG00000119314.15	PTBP3	protein_coding	chr9	112217716	112333667
ENSG00000119899.12	SLC17A5	protein_coding	chr6	73593379	73654155
ENSG00000119927.13	GPAM	protein_coding	chr10	112149864	112215377
ENSG00000120802.13	TMPO	protein_coding	chr12	98515512	98550379
ENSG00000123684.12	LPGAT1	protein_coding	chr1	211743457	211830772
ENSG00000132436.11	FIGNL1	protein_coding	chr7	50444128	50542535
ENSG00000132640.14	BTBD3	protein_coding	chr20	11890723	11926609
ENSG00000133703.11	KRAS	protein_coding	chr12	25204789	25250936
ENSG00000134250.19	NOTCH2	protein_coding	chr1	119911553	120069626
ENSG00000134698.10	AGO4	protein_coding	chr1	35808172	35857890
ENSG00000136122.15	BORA	protein_coding	chr13	72727749	72756198
ENSG00000136689.18	IL1RN	protein_coding	chr2	113107214	113134016
ENSG00000137807.13	KIF23	protein_coding	chr15	69414246	69448427
ENSG00000138757.14	G3BP2	protein_coding	chr4	75642782	75724525
ENSG00000142731.10	PLK4	protein_coding	chr4	127880861	127899195
ENSG00000143252.14	SDHC	protein_coding	chr1	161314257	161375340
ENSG00000143476.17	DTL	protein_coding	chr1	212035553	212107400
ENSG00000143815.14	LBR	protein_coding	chr1	225401502	225428925
ENSG00000147650.11	LRP12	protein_coding	chr8	104489231	104589024
ENSG00000151151.5	IPMK	protein_coding	chr10	58191517	58267934
ENSG00000151233.10	GXYLT1	protein_coding	chr12	42081845	42144879
ENSG00000152056.16	AP1S3	protein_coding	chr2	223751686	223838027
ENSG00000152661.7	GJA1	protein_coding	chr6	121435692	121449727
ENSG00000153214.9	TMEM87B	protein_coding	chr2	112055223	112119318
ENSG00000154127.9	UBASH3B	protein_coding	chr11	122655675	122814473
ENSG00000155252.13	PI4K2A	protein_coding	chr10	97640686	97676434
ENSG00000155970.11	MICU3	protein_coding	chr8	17027238	17122644
ENSG00000159346.12	ADIPOR1	protein_coding	chr1	202940823	202958572
ENSG00000159399.9	HK2	protein_coding	chr2	74833981	74893359
ENSG00000159658.10	EFCAB14	protein_coding	chr1	46675159	46719064
ENSG00000162642.13	C1orf52	protein_coding	chr1	85249953	85259672
ENSG00000163032.11	VSNL1	protein_coding	chr2	17539126	17657018
ENSG00000164144.15	ARFIP1	protein_coding	chr4	152779937	152918463
ENSG00000164305.18	CASP3	protein_coding	chr4	184627696	184649509
ENSG00000164929.16	BAALC	protein_coding	chr8	103140710	103230305
ENSG00000165244.6	ZNF367	protein_coding	chr9	96385941	96418329
ENSG00000165304.7	MELK	protein_coding	chr9	36572862	36677683
ENSG00000166033.11	HTRA1	protein_coding	chr10	122461525	122514908
ENSG00000166845.13	C18orf54	protein_coding	chr18	54357917	54385218
ENSG00000167220.11	HDHD2	protein_coding	chr18	47107403	47150520
ENSG00000169019.10	COMMD8	protein_coding	chr4	47450796	47463719
ENSG00000171848.13	RRM2	protein_coding	chr2	10122328	10131419
ENSG00000172059.10	KLF11	protein_coding	chr2	10042849	10054836
ENSG00000174371.16	EXO1	protein_coding	chr1	241847967	241895148
ENSG00000176390.11	CRLF3	protein_coding	chr17	30769388	30824776
ENSG00000178074.5	C2orf69	protein_coding	chr2	199911256	199955935
ENSG00000178904.18	DPY19L3	protein_coding	chr19	32405543	32485895
ENSG00000178966.16	RMI1	protein_coding	chr9	83980711	84004074
ENSG00000182010.10	RTKN2	protein_coding	chr10	62183035	62268707
ENSG00000183814.15	LIN9	protein_coding	chr1	226231149	226309869
ENSG00000187325.4	TAF9B	protein_coding	chrX	78129748	78139706
ENSG00000188428.19	BLOC1S5	protein_coding	chr6	8013567	8064414
ENSG00000188647.12	PTAR1	protein_coding	chr9	69709522	69759959
ENSG00000196935.8	SRGAP1	protein_coding	chr12	63844293	64162221
ENSG00000198795.10	ZNF521	protein_coding	chr18	25061926	25352190
ENSG00000198826.10	ARHGAP11A	protein_coding	chr15	32615144	32639949
ENSG00000203668.2	CHML	protein_coding	chr1	241628853	241640254
ENSG00000204116.11	CHIC1	protein_coding	chrX	73563200	73687102
ENSG00000204899.5	MZT1	protein_coding	chr13	72708357	72727687
ENSG00000257594.3	GALNT4	protein_coding	chr12	89519408	89524806

### Sheet: Candidate_targets_miR449
ENSEMBL	name	type	chr	start	end
ENSG00000023734.10	STRAP	protein_coding	chr12	15882391	15903478
ENSG00000033867.16	SLC4A7	protein_coding	chr3	27372721	27484420
ENSG00000035403.17	VCL	protein_coding	chr10	73995193	74121363
ENSG00000043143.20	JADE2	protein_coding	chr5	134524312	134583230
ENSG00000053254.15	FOXN3	protein_coding	chr14	89124871	89619149
ENSG00000058804.11	NDC1	protein_coding	chr1	53765460	53838860
ENSG00000064205.10	WISP2	protein_coding	chr20	44714844	44728509
ENSG00000066557.5	LRRC40	protein_coding	chr1	70144805	70205620
ENSG00000067715.13	SYT1	protein_coding	chr12	78863993	79452008
ENSG00000068489.12	PRR11	protein_coding	chr17	59155499	59204705
ENSG00000069849.10	ATP1B3	protein_coding	chr3	141876124	141926514
ENSG00000070614.14	NDST1	protein_coding	chr5	150485818	150558211
ENSG00000072042.12	RDH11	protein_coding	chr14	67676801	67695814
ENSG00000073711.10	PPP2R3A	protein_coding	chr3	135965673	136147891
ENSG00000074695.5	LMAN1	protein_coding	chr18	59327823	59359962
ENSG00000079387.13	SENP1	protein_coding	chr12	48042898	48106308
ENSG00000083444.16	PLOD1	protein_coding	chr1	11934205	11975538
ENSG00000089486.16	CDIP1	protein_coding	chr16	4510675	4538828
ENSG00000090776.5	EFNB1	protein_coding	chrX	68828997	68842147
ENSG00000095261.13	PSMD5	protein_coding	chr9	120815496	120842984
ENSG00000100219.16	XBP1	protein_coding	chr22	28794555	28800597
ENSG00000100234.11	TIMP3	protein_coding	chr22	32801701	32863043
ENSG00000100345.20	MYH9	protein_coding	chr22	36281281	36388018
ENSG00000100580.7	TMED8	protein_coding	chr14	77335021	77377109
ENSG00000101346.13	POFUT1	protein_coding	chr20	32207880	32238667
ENSG00000101384.11	JAG1	protein_coding	chr20	10637684	10674107
ENSG00000101945.16	SUV39H1	protein_coding	chrX	48695554	48709012
ENSG00000101986.11	ABCD1	protein_coding	chrX	153724868	153744762
ENSG00000102158.19	MAGT1	protein_coding	chrX	77826364	77895593
ENSG00000103018.16	CYB5B	protein_coding	chr16	69424525	69466266
ENSG00000103174.11	NAGPA	protein_coding	chr16	5024844	5034141
ENSG00000103489.11	XYLT1	protein_coding	chr16	17101769	17470881
ENSG00000104419.14	NDRG1	protein_coding	chr8	133237171	133302022
ENSG00000104643.9	MTMR9	protein_coding	chr8	11284416	11328146
ENSG00000105245.9	NUMBL	protein_coding	chr19	40665905	40690972
ENSG00000105556.11	MIER2	protein_coding	chr19	301444	344815
ENSG00000105810.9	CDK6	protein_coding	chr7	92604921	92836594
ENSG00000105974.11	CAV1	protein_coding	chr7	116524785	116561184
ENSG00000105976.14	MET	protein_coding	chr7	116672390	116798386
ENSG00000106089.11	STX1A	protein_coding	chr7	73699206	73719672
ENSG00000106144.19	CASP2	protein_coding	chr7	143288215	143307696
ENSG00000107140.15	TESK1	protein_coding	chr9	35605305	35610041
ENSG00000107679.14	PLEKHA1	protein_coding	chr10	122374696	122442602
ENSG00000109586.11	GALNT7	protein_coding	chr4	173168753	173323967
ENSG00000110025.12	SNX15	protein_coding	chr11	65027408	65040572
ENSG00000110092.3	CCND1	protein_coding	chr11	69641087	69654474
ENSG00000110108.9	TMEM109	protein_coding	chr11	60913874	60923443
ENSG00000110400.10	NECTIN1	protein_coding	chr11	119623408	119729084
ENSG00000110880.10	CORO1C	protein_coding	chr12	108645109	108731596
ENSG00000111348.8	ARHGDIB	protein_coding	chr12	14942017	14961728
ENSG00000112137.17	PHACTR1	protein_coding	chr6	12716805	13290484
ENSG00000112759.16	SLC29A1	protein_coding	chr6	44219505	44234151
ENSG00000113361.12	CDH6	protein_coding	chr5	31193750	31329146
ENSG00000113719.15	ERGIC1	protein_coding	chr5	172834275	172952685
ENSG00000114353.16	GNAI2	protein_coding	chr3	50226292	50259355
ENSG00000114988.11	LMAN2L	protein_coding	chr2	96705929	96740064
ENSG00000115806.12	GORASP2	protein_coding	chr2	170928464	170967129
ENSG00000116478.11	HDAC1	protein_coding	chr1	32292086	32333635
ENSG00000117411.16	B4GALT2	protein_coding	chr1	43978943	43991170
ENSG00000118495.18	PLAGL1	protein_coding	chr6	143940300	144064599
ENSG00000119403.13	PHF19	protein_coding	chr9	120855652	120894896
ENSG00000119782.13	FKBP1B	protein_coding	chr2	24049701	24063681
ENSG00000120708.16	TGFBI	protein_coding	chr5	136028895	136063818
ENSG00000122707.11	RECK	protein_coding	chr9	36036433	36124451
ENSG00000124702.17	KLHDC3	protein_coding	chr6	43014103	43021298
ENSG00000124785.8	NRN1	protein_coding	chr6	5997999	6007605
ENSG00000125637.15	PSD4	protein_coding	chr2	113157325	113209396
ENSG00000126458.3	RRAS	protein_coding	chr19	49635292	49640201
ENSG00000126821.7	SGPP1	protein_coding	chr14	63684214	63728039
ENSG00000128567.16	PODXL	protein_coding	chr7	131500262	131558217
ENSG00000128944.13	KNSTRN	protein_coding	chr15	40382721	40394246
ENSG00000129116.17	PALLD	protein_coding	chr4	168497066	168928457
ENSG00000129353.14	SLC44A2	protein_coding	chr19	10602457	10644559
ENSG00000131015.4	ULBP2	protein_coding	chr6	149942000	149949235
ENSG00000131236.16	CAP1	protein_coding	chr1	40040233	40072649
ENSG00000132589.15	FLOT2	protein_coding	chr17	28879335	28897679
ENSG00000132612.15	VPS4A	protein_coding	chr16	69311356	69326939
ENSG00000134250.19	NOTCH2	protein_coding	chr1	119911553	120069626
ENSG00000134333.13	LDHA	protein_coding	chr11	18394388	18408425
ENSG00000134369.15	NAV1	protein_coding	chr1	201622885	201826969
ENSG00000135074.15	ADAM19	protein_coding	chr5	157395534	157575775
ENSG00000135622.12	SEMA4F	protein_coding	chr2	74654228	74683853
ENSG00000136231.13	IGF2BP3	protein_coding	chr7	23310209	23470467
ENSG00000136436.14	CALCOCO2	protein_coding	chr17	48830988	48866522
ENSG00000136848.16	DAB2IP	protein_coding	chr9	121567057	121785530
ENSG00000136928.6	GABBR2	protein_coding	chr9	98288082	98709197
ENSG00000138180.15	CEP55	protein_coding	chr10	93496632	93529092
ENSG00000139624.12	CERS5	protein_coding	chr12	50129306	50167533
ENSG00000139645.9	ANKRD52	protein_coding	chr12	56237807	56258391
ENSG00000139722.6	VPS37B	protein_coding	chr12	122865328	122896444
ENSG00000140688.16	C16orf58	protein_coding	chr16	31489471	31509309
ENSG00000141068.13	KSR1	protein_coding	chr17	27456714	27626438
ENSG00000142459.8	EVI5L	protein_coding	chr19	7830233	7864976
ENSG00000142634.12	EFHD2	protein_coding	chr1	15409895	15430343
ENSG00000143079.14	CTTNBP2NL	protein_coding	chr1	112396181	112463456
ENSG00000143127.12	ITGA10	protein_coding	chr1	145891208	145910189
ENSG00000144283.21	PKP4	protein_coding	chr2	158456964	158682879
ENSG00000144583.4	2004-03-01	protein_coding	chr2	216257865	216372027
ENSG00000144677.14	CTDSPL	protein_coding	chr3	37861960	37984469
ENSG00000145284.11	SCD5	protein_coding	chr4	82629539	82798857
ENSG00000146197.8	SCUBE3	protein_coding	chr6	35214419	35253079
ENSG00000146674.14	IGFBP3	protein_coding	chr7	45912245	45921874
ENSG00000147164.11	SNX12	protein_coding	chrX	71056332	71073426
ENSG00000148248.13	SURF4	protein_coding	chr9	133361449	133376166
ENSG00000148400.9	NOTCH1	protein_coding	chr9	136494444	136545862
ENSG00000148848.14	ADAM12	protein_coding	chr10	126012381	126388455
ENSG00000149480.6	MTA2	protein_coding	chr11	62593214	62601840
ENSG00000149577.15	SIDT2	protein_coding	chr11	117178733	117197445
ENSG00000150867.13	PIP4K2A	protein_coding	chr10	22534849	22714555
ENSG00000151136.14	BTBD11	protein_coding	chr12	107318413	107659642
ENSG00000151150.21	ANK3	protein_coding	chr10	60026298	60733490
ENSG00000154319.14	FAM167A	protein_coding	chr8	11421463	11474715
ENSG00000154920.14	EME1	protein_coding	chr17	50373220	50381483
ENSG00000156110.13	ADK	protein_coding	chr10	74151185	74709303
ENSG00000156711.16	MAPK13	protein_coding	chr6	36127809	36144524
ENSG00000157613.10	CREB3L1	protein_coding	chr11	46277661	46321422
ENSG00000157800.17	SLC37A3	protein_coding	chr7	140293693	140404433
ENSG00000157933.9	SKI	protein_coding	chr1	2228695	2310119
ENSG00000160410.14	SHKBP1	protein_coding	chr19	40576851	40591399
ENSG00000162734.12	PEA15	protein_coding	chr1	160205337	160215376
ENSG00000164045.11	CDC25A	protein_coding	chr3	48157146	48188402
ENSG00000164220.6	F2RL2	protein_coding	chr5	76615482	76623434
ENSG00000165406.15	2008-03-01	protein_coding	chr10	45454585	45594906
ENSG00000166311.9	SMPD1	protein_coding	chr11	6390431	6394998
ENSG00000167114.12	SLC27A4	protein_coding	chr9	128340646	128361470
ENSG00000167536.13	DHRS13	protein_coding	chr17	28897781	28903071
ENSG00000167601.11	AXL	protein_coding	chr19	41219203	41261766
ENSG00000169032.9	MAP2K1	protein_coding	chr15	66386817	66492312
ENSG00000170011.13	MYRIP	protein_coding	chr3	39808914	40260321
ENSG00000170017.12	ALCAM	protein_coding	chr3	105366909	105576900
ENSG00000170802.15	FOXN2	protein_coding	chr2	48314637	48379294
ENSG00000171307.18	ZDHHC16	protein_coding	chr10	97446131	97457370
ENSG00000171680.21	PLEKHG5	protein_coding	chr1	6466092	6520061
ENSG00000171992.12	SYNPO	protein_coding	chr5	150601080	150659220
ENSG00000172939.8	OXSR1	protein_coding	chr3	38165089	38255488
ENSG00000173327.7	MAP3K11	protein_coding	chr11	65597755	65615382
ENSG00000173457.10	PPP1R14B	protein_coding	chr11	64244480	64246941
ENSG00000175115.11	PACS1	protein_coding	chr11	66070363	66244747
ENSG00000175220.11	ARHGAP1	protein_coding	chr11	46677080	46700615
ENSG00000175305.17	CCNE2	protein_coding	chr8	94879770	94896678
ENSG00000175352.10	NRIP3	protein_coding	chr11	8980576	9004049
ENSG00000175592.8	FOSL1	protein_coding	chr11	65892049	65900573
ENSG00000176624.10	MEX3C	protein_coding	chr18	51174550	51218304
ENSG00000177697.17	CD151	protein_coding	chr11	832843	839831
ENSG00000179632.9	MAF1	protein_coding	chr8	144104499	144107611
ENSG00000179820.15	MYADM	protein_coding	chr19	53866223	53876437
ENSG00000180398.11	MCFD2	protein_coding	chr2	46901870	46941855
ENSG00000180801.13	ARSJ	protein_coding	chr4	113900284	113979727
ENSG00000180891.12	CUEDC1	protein_coding	chr17	57861243	57955323
ENSG00000181938.13	GINS3	protein_coding	chr16	58295080	58406144
ENSG00000182809.10	CRIP2	protein_coding	chr14	105472962	105480170
ENSG00000182934.11	SRPRA	protein_coding	chr11	126262919	126269144
ENSG00000182952.4	HMGN4	protein_coding	chr6	26538405	26546254
ENSG00000183801.7	OLFML1	protein_coding	chr11	7485388	7511377
ENSG00000183856.10	IQGAP3	protein_coding	chr1	156525405	156572604
ENSG00000184584.12	TMEM173	protein_coding	chr5	139475534	139482935
ENSG00000188807.12	TMEM201	protein_coding	chr1	9588922	9614873
ENSG00000188938.15	FAM120AOS	protein_coding	chr9	93446494	93453592
ENSG00000189067.12	LITAF	protein_coding	chr16	11547722	11636381
ENSG00000196358.10	NTNG2	protein_coding	chr9	132161676	132244534
ENSG00000196547.14	MAN2A2	protein_coding	chr15	90902218	90922584
ENSG00000197879.14	MYO1C	protein_coding	chr17	1464098	1492812
ENSG00000198168.8	SVIP	protein_coding	chr11	22813799	22830299
ENSG00000198648.10	STK39	protein_coding	chr2	167954020	168248141
ENSG00000198792.12	TMEM184B	protein_coding	chr22	38219291	38273034
ENSG00000198816.6	ZNF358	protein_coding	chr19	7515292	7521026
ENSG00000198818.9	SFT2D1	protein_coding	chr6	166319728	166342591
ENSG00000198925.10	ATG9A	protein_coding	chr2	219209772	219229717
ENSG00000204619.7	PPP1R11	protein_coding	chr6	30066709	30070333
ENSG00000213694.3	S1PR3	protein_coding	chr9	88991447	89005010
ENSG00000220205.8	VAMP2	protein_coding	chr17	8159149	8163546
ENSG00000238227.7	C9orf69	protein_coding	chr9	136114581	136118863
ENSG00000242265.5	PEG10	protein_coding	chr7	94656325	94669695
ENSG00000251349.3	MSANTD3-TMEFF1	protein_coding	chr9	100442271	100577636
ENSG00000254858.9	MPV17L2	protein_coding	chr19	18193182	18196948
ENSG00000264343.5	NOTCH2NL	protein_coding	chr1	146146203	146229026

### Sheet: Candidate_targets_miR491
ENSEMBL	name	type	chr	start	end
ENSG00000018510.13	AGPS	protein_coding	chr2	177392644	177559299
ENSG00000021574.11	SPAST	protein_coding	chr2	32063611	32157637
ENSG00000043093.13	DCUN1D1	protein_coding	chr3	182938074	182985953
ENSG00000049167.13	ERCC8	protein_coding	chr5	60873831	60945073
ENSG00000055813.5	CCDC85A	protein_coding	chr2	56184123	56386173
ENSG00000055917.15	PUM2	protein_coding	chr2	20248691	20352234
ENSG00000064115.10	TM7SF3	protein_coding	chr12	26973195	27014434
ENSG00000065154.11	OAT	protein_coding	chr10	124397303	124418976
ENSG00000077585.13	GPR137B	protein_coding	chr1	236142505	236221865
ENSG00000090581.9	GNPTG	protein_coding	chr16	1351923	1364113
ENSG00000091127.13	PUS7	protein_coding	chr7	105439661	105522267
ENSG00000091527.15	CDV3	protein_coding	chr3	133573730	133590261
ENSG00000096060.14	FKBP5	protein_coding	chr6	35573585	35728583
ENSG00000100234.11	TIMP3	protein_coding	chr22	32801701	32863043
ENSG00000101132.9	PFDN4	protein_coding	chr20	54207847	54228052
ENSG00000101413.11	RPRD1B	protein_coding	chr20	38033546	38127780
ENSG00000101844.17	ATG4A	protein_coding	chrX	108091668	108154671
ENSG00000102189.16	EEA1	protein_coding	chr12	92770637	92929331
ENSG00000102409.9	BEX4	protein_coding	chrX	103215092	103217246
ENSG00000103381.11	CPPED1	protein_coding	chr16	12659799	12804017
ENSG00000103489.11	XYLT1	protein_coding	chr16	17101769	17470881
ENSG00000104177.17	MYEF2	protein_coding	chr15	48134631	48178517
ENSG00000104723.20	TUSC3	protein_coding	chr8	15417215	15766649
ENSG00000105810.9	CDK6	protein_coding	chr7	92604921	92836594
ENSG00000106484.14	MEST	protein_coding	chr7	130486171	130506296
ENSG00000107562.16	CXCL12	protein_coding	chr10	44370165	44386493
ENSG00000107679.14	PLEKHA1	protein_coding	chr10	122374696	122442602
ENSG00000108179.13	PPIF	protein_coding	chr10	79347469	79355337
ENSG00000110092.3	CCND1	protein_coding	chr11	69641087	69654474
ENSG00000112144.15	ICK	protein_coding	chr6	53001279	53061802
ENSG00000112697.15	TMEM30A	protein_coding	chr6	75252924	75284968
ENSG00000114698.14	PLSCR4	protein_coding	chr3	146192339	146251179
ENSG00000117318.8	ID3	protein_coding	chr1	23557918	23559794
ENSG00000117533.14	VAMP4	protein_coding	chr1	171700160	171742247
ENSG00000119048.7	UBE2B	protein_coding	chr5	134371179	134391992
ENSG00000120156.20	TEK	protein_coding	chr9	27109141	27230175
ENSG00000120539.14	MASTL	protein_coding	chr10	27154824	27186924
ENSG00000123080.10	CDKN2C	protein_coding	chr1	50960745	50974633
ENSG00000130477.15	UNC13A	protein_coding	chr19	17601328	17688365
ENSG00000132356.11	PRKAA1	protein_coding	chr5	40759379	40798374
ENSG00000132561.13	MATN2	protein_coding	chr8	97868840	98036716
ENSG00000132718.8	SYT11	protein_coding	chr1	155859509	155885199
ENSG00000133704.9	IPO8	protein_coding	chr12	30628988	30695986
ENSG00000133739.15	LRRCC1	protein_coding	chr8	85107147	85146076
ENSG00000134698.10	AGO4	protein_coding	chr1	35808172	35857890
ENSG00000135002.11	RFK	protein_coding	chr9	76385517	76394517
ENSG00000135842.16	FAM129A	protein_coding	chr1	184790724	184974550
ENSG00000136147.17	PHF11	protein_coding	chr13	49495610	49528987
ENSG00000136231.13	IGF2BP3	protein_coding	chr7	23310209	23470467
ENSG00000138069.16	RAB1A	protein_coding	chr2	65070701	65130106
ENSG00000138180.15	CEP55	protein_coding	chr10	93496632	93529092
ENSG00000138413.13	IDH1	protein_coding	chr2	208236227	208266074
ENSG00000142949.16	PTPRF	protein_coding	chr1	43525187	43623666
ENSG00000143079.14	CTTNBP2NL	protein_coding	chr1	112396181	112463456
ENSG00000143418.19	CERS2	protein_coding	chr1	150960583	150975004
ENSG00000143549.19	TPM3	protein_coding	chr1	154155304	154194648
ENSG00000144228.8	SPOPL	protein_coding	chr2	138501801	138573547
ENSG00000144935.14	TRPC1	protein_coding	chr3	142724074	142807888
ENSG00000147027.3	TMEM47	protein_coding	chrX	34627064	34657288
ENSG00000147649.9	MTDH	protein_coding	chr8	97644179	97728770
ENSG00000148700.14	ADD3	protein_coding	chr10	109996368	110135565
ENSG00000149554.12	CHEK1	protein_coding	chr11	125625136	125676255
ENSG00000151233.10	GXYLT1	protein_coding	chr12	42081845	42144879
ENSG00000151239.13	TWF1	protein_coding	chr12	43793723	43806375
ENSG00000152291.13	TGOLN2	protein_coding	chr2	85318020	85328425
ENSG00000153814.11	JAZF1	protein_coding	chr7	27830573	28180743
ENSG00000154727.10	GABPA	protein_coding	chr21	25734570	25772460
ENSG00000156802.12	ATAD2	protein_coding	chr8	123319850	123416350
ENSG00000158560.14	DYNC1I1	protein_coding	chr7	95772506	96110322
ENSG00000160007.18	ARHGAP35	protein_coding	chr19	46918676	47005077
ENSG00000163577.7	EIF5A2	protein_coding	chr3	170888415	170908693
ENSG00000164038.14	SLC9B2	protein_coding	chr4	103019868	103085829
ENSG00000164161.9	HHIP	protein_coding	chr4	144646021	144745271
ENSG00000165244.6	ZNF367	protein_coding	chr9	96385941	96418329
ENSG00000165669.13	FAM204A	protein_coding	chr10	118297930	118342328
ENSG00000165732.12	DDX21	protein_coding	chr10	68956128	68985073
ENSG00000169019.10	COMMD8	protein_coding	chr4	47450796	47463719
ENSG00000169299.13	PGM2	protein_coding	chr4	37826633	37862937
ENSG00000170017.12	ALCAM	protein_coding	chr3	105366909	105576900
ENSG00000171241.8	SHCBP1	protein_coding	chr16	46580554	46621626
ENSG00000173542.8	MOB1B	protein_coding	chr4	70902326	71022449
ENSG00000174738.12	NR1D2	protein_coding	chr3	23945260	23980618
ENSG00000176209.11	SMIM19	protein_coding	chr8	42541155	42555193
ENSG00000176678.5	FOXL1	protein_coding	chr16	86576368	86582160
ENSG00000177119.15	ANO6	protein_coding	chr12	45215987	45440404
ENSG00000177432.6	NAP1L5	protein_coding	chr4	88695915	88698235
ENSG00000177854.7	TMEM187	protein_coding	chrX	153972327	153983195
ENSG00000179776.17	CDH5	protein_coding	chr16	66366622	66404786
ENSG00000180628.14	PCGF5	protein_coding	chr10	91163012	91284331
ENSG00000181061.13	HIGD1A	protein_coding	chr3	42784298	42804531
ENSG00000183814.15	LIN9	protein_coding	chr1	226231149	226309869
ENSG00000189266.11	PNRC2	protein_coding	chr1	23959109	23963462
ENSG00000206538.8	VGLL3	protein_coding	chr3	86876388	86991119
ENSG00000213047.12	DENND1B	protein_coding	chr1	197504748	197775696
ENSG00000253293.4	HOXA10	protein_coding	chr7	27170591	27180261
ENSG00000255112.2	CHMP1B	protein_coding	chr18	11851396	11854449

### Sheet: Candidate_targets_miR892
ENSEMBL	name	type	chr	start	end
ENSG00000010404.17	IDS	protein_coding	chrX	149476990	149521096
ENSG00000011260.13	UTP18	protein_coding	chr17	51260528	51297936
ENSG00000012232.8	EXTL3	protein_coding	chr8	28600469	28755599
ENSG00000013619.13	MAMLD1	protein_coding	chrX	150361422	150514178
ENSG00000024862.17	CCDC28A	protein_coding	chr6	138773509	138793319
ENSG00000028277.21	POU2F2	protein_coding	chr19	42086110	42196585
ENSG00000031081.10	ARHGAP31	protein_coding	chr3	119294373	119420714
ENSG00000048991.16	R3HDM1	protein_coding	chr2	135531455	135725270
ENSG00000058085.14	LAMC2	protein_coding	chr1	183186238	183244900
ENSG00000058262.9	SEC61A1	protein_coding	chr3	128051641	128071683
ENSG00000059758.7	CDK17	protein_coding	chr12	96278261	96400560
ENSG00000065534.18	MYLK	protein_coding	chr3	123610049	123884331
ENSG00000066557.5	LRRC40	protein_coding	chr1	70144805	70205620
ENSG00000067715.13	SYT1	protein_coding	chr12	78863993	79452008
ENSG00000067955.13	CBFB	protein_coding	chr16	67029116	67101058
ENSG00000071575.11	TRIB2	protein_coding	chr2	12716889	12742734
ENSG00000075702.16	WDR62	protein_coding	chr19	36054881	36105106
ENSG00000076356.6	PLXNA2	protein_coding	chr1	208022242	208244320
ENSG00000076641.4	PAG1	protein_coding	chr8	80967810	81112068
ENSG00000080822.16	CLDND1	protein_coding	chr3	98497912	98523066
ENSG00000082146.12	STRADB	protein_coding	chr2	201387858	201480846
ENSG00000087053.18	MTMR2	protein_coding	chr11	95832882	95925315
ENSG00000089157.15	RPLP0	protein_coding	chr12	120196686	120201235
ENSG00000099219.13	ERMP1	protein_coding	chr9	5765076	5833117
ENSG00000099942.12	CRKL	protein_coding	chr22	20917426	20953749
ENSG00000100234.11	TIMP3	protein_coding	chr22	32801701	32863043
ENSG00000100596.6	SPTLC2	protein_coding	chr14	77505997	77616773
ENSG00000100711.13	ZFYVE21	protein_coding	chr14	103715730	103733668
ENSG00000102038.15	SMARCA1	protein_coding	chrX	129446501	129523500
ENSG00000102302.7	FGD1	protein_coding	chrX	54445454	54496166
ENSG00000103353.15	UBFD1	protein_coding	chr16	23557362	23574389
ENSG00000103591.12	AAGAB	protein_coding	chr15	67201033	67255195
ENSG00000104154.6	SLC30A4	protein_coding	chr15	45479611	45522807
ENSG00000105341.18	ATP5SL	protein_coding	chr19	41431318	41440717
ENSG00000105810.9	CDK6	protein_coding	chr7	92604921	92836594
ENSG00000108468.14	CBX1	protein_coding	chr17	48070052	48101521
ENSG00000108561.8	C1QBP	protein_coding	chr17	5432777	5448830
ENSG00000110395.6	CBL	protein_coding	chr11	119206276	119313926
ENSG00000110427.14	KIAA1549L	protein_coding	chr11	33542072	33674102
ENSG00000111331.12	OAS3	protein_coding	chr12	112938352	112973249
ENSG00000112419.14	PHACTR2	protein_coding	chr6	143536845	143831185
ENSG00000113068.9	PFDN1	protein_coding	chr5	140245039	140303121
ENSG00000113356.11	POLR3G	protein_coding	chr5	90471748	90514553
ENSG00000115461.4	IGFBP5	protein_coding	chr2	216672105	216695525
ENSG00000116133.11	DHCR24	protein_coding	chr1	54849633	54887218
ENSG00000117519.15	CNN3	protein_coding	chr1	94896949	94927278
ENSG00000117632.22	STMN1	protein_coding	chr1	25884181	25906991
ENSG00000119682.16	AREL1	protein_coding	chr14	74653437	74713115
ENSG00000119969.14	HELLS	protein_coding	chr10	94501434	94613905
ENSG00000122203.14	KIAA1191	protein_coding	chr5	176346061	176361968
ENSG00000122481.16	RWDD3	protein_coding	chr1	95234155	95247225
ENSG00000122642.10	FKBP9	protein_coding	chr7	32957404	33006931
ENSG00000123700.4	KCNJ2	protein_coding	chr17	70168673	70180048
ENSG00000125534.9	PPDPF	protein_coding	chr20	63520724	63522206
ENSG00000125686.11	MED1	protein_coding	chr17	39404285	39451286
ENSG00000128791.11	TWSG1	protein_coding	chr18	9334767	9402420
ENSG00000128872.9	TMOD2	protein_coding	chr15	51751561	51816368
ENSG00000129250.11	KIF1C	protein_coding	chr17	4997948	5028401
ENSG00000130830.14	MPP1	protein_coding	chrX	154778684	154821007
ENSG00000131374.14	TBC1D5	protein_coding	chr3	17157162	18444817
ENSG00000131711.14	MAP1B	protein_coding	chr5	72107234	72209570
ENSG00000133703.11	KRAS	protein_coding	chr12	25204789	25250936
ENSG00000134057.14	CCNB1	protein_coding	chr5	69167010	69178245
ENSG00000134758.13	RNF138	protein_coding	chr18	32091855	32131561
ENSG00000134852.14	CLOCK	protein_coding	chr4	55427903	55547138
ENSG00000134954.14	ETS1	protein_coding	chr11	128458761	128587558
ENSG00000134982.16	APC	protein_coding	chr5	112707498	112846239
ENSG00000134986.13	NREP	protein_coding	chr5	111662621	111997464
ENSG00000135454.13	B4GALNT1	protein_coding	chr12	57623410	57633355
ENSG00000136159.3	NUDT15	protein_coding	chr13	48037567	48047222
ENSG00000136231.13	IGF2BP3	protein_coding	chr7	23310209	23470467
ENSG00000136485.14	DCAF7	protein_coding	chr17	63550461	63594266
ENSG00000136802.11	LRRC8A	protein_coding	chr9	128882112	128918039
ENSG00000138650.8	PCDH10	protein_coding	chr4	133149315	133208606
ENSG00000138829.11	FBN2	protein_coding	chr5	128257909	128659185
ENSG00000139146.13	FAM60A	protein_coding	chr12	31280584	31327058
ENSG00000141429.13	GALNT1	protein_coding	chr18	35581117	35711834
ENSG00000143149.12	ALDH9A1	protein_coding	chr1	165662216	165698863
ENSG00000144395.17	CCDC150	protein_coding	chr2	196639554	196763490
ENSG00000145882.10	PCYOX1L	protein_coding	chr5	149358007	149369653
ENSG00000145919.10	BOD1	protein_coding	chr5	173607514	173616660
ENSG00000146072.6	TNFRSF21	protein_coding	chr6	47231532	47309905
ENSG00000146592.16	CREB5	protein_coding	chr7	28299321	28825894
ENSG00000149679.11	CABLES2	protein_coding	chr20	62388632	62407285
ENSG00000150938.9	CRIM1	protein_coding	chr2	36355926	36551135
ENSG00000151150.21	ANK3	protein_coding	chr10	60026298	60733490
ENSG00000152102.17	FAM168B	protein_coding	chr2	131047876	131093460
ENSG00000152944.8	MED21	protein_coding	chr12	27022546	27066343
ENSG00000153721.18	CNKSR3	protein_coding	chr6	154387504	154510659
ENSG00000153989.7	NUS1	protein_coding	chr6	117675502	117710640
ENSG00000154727.10	GABPA	protein_coding	chr21	25734570	25772460
ENSG00000155111.14	CDK19	protein_coding	chr6	110609978	110815958
ENSG00000155304.5	HSPA13	protein_coding	chr21	14371115	14383484
ENSG00000155850.7	SLC26A2	protein_coding	chr5	149960737	149993455
ENSG00000156374.14	PCGF6	protein_coding	chr10	103302796	103351134
ENSG00000156639.11	ZFAND3	protein_coding	chr6	37819499	38154624
ENSG00000156795.6	WDYHV1	protein_coding	chr8	123416725	123467230
ENSG00000157168.18	NRG1	protein_coding	chr8	31639386	32767959
ENSG00000158156.7	XKR8	protein_coding	chr1	27959462	27968096
ENSG00000160753.15	RUSC1	protein_coding	chr1	155320896	155331114
ENSG00000161800.12	RACGAP1	protein_coding	chr12	49976923	50033136
ENSG00000162104.9	ADCY9	protein_coding	chr16	3953387	4116185
ENSG00000162695.11	SLC30A7	protein_coding	chr1	100896076	100981753
ENSG00000162704.15	ARPC5	protein_coding	chr1	183620846	183635757
ENSG00000162746.14	FCRLB	protein_coding	chr1	161721563	161728143
ENSG00000164163.10	ABCE1	protein_coding	chr4	145097932	145129179
ENSG00000164924.17	YWHAZ	protein_coding	chr8	100916525	100953388
ENSG00000165288.10	BRWD3	protein_coding	chrX	80670854	80809688
ENSG00000165475.13	CRYL1	protein_coding	chr13	20403667	20525857
ENSG00000165480.15	SKA3	protein_coding	chr13	21153595	21176602
ENSG00000165675.16	ENOX2	protein_coding	chrX	130623369	130903317
ENSG00000166825.13	ANPEP	protein_coding	chr15	89784889	89815401
ENSG00000166845.13	C18orf54	protein_coding	chr18	54357917	54385218
ENSG00000166847.9	DCTN5	protein_coding	chr16	23641392	23677455
ENSG00000167191.11	GPRC5B	protein_coding	chr16	19856691	19886167
ENSG00000167220.11	HDHD2	protein_coding	chr18	47107403	47150520
ENSG00000168528.11	SERINC2	protein_coding	chr1	31409565	31434680
ENSG00000168883.19	USP39	protein_coding	chr2	85602856	85649282
ENSG00000169446.5	MMGT1	protein_coding	chrX	135962070	135974063
ENSG00000169857.7	AVEN	protein_coding	chr15	33866227	34039176
ENSG00000170802.15	FOXN2	protein_coding	chr2	48314637	48379294
ENSG00000173166.17	RAPH1	protein_coding	chr2	203394345	203535410
ENSG00000173848.18	NET1	protein_coding	chr10	5412551	5458463
ENSG00000175581.13	MRPL48	protein_coding	chr11	73787316	73865133
ENSG00000176871.8	WSB2	protein_coding	chr12	118032694	118062430
ENSG00000177432.6	NAP1L5	protein_coding	chr4	88695915	88698235
ENSG00000180957.17	PITPNB	protein_coding	chr22	27851669	27920134
ENSG00000181982.18	CCDC149	protein_coding	chr4	24806117	24980204
ENSG00000182054.9	IDH2	protein_coding	chr15	90083045	90102504
ENSG00000182199.10	SHMT2	protein_coding	chr12	57229327	57234935
ENSG00000182752.9	PAPPA	protein_coding	chr9	116153804	116402322
ENSG00000182963.9	GJC1	protein_coding	chr17	44798448	44830816
ENSG00000183283.15	DAZAP2	protein_coding	chr12	51238292	51271362
ENSG00000185483.11	ROR1	protein_coding	chr1	63774022	64181498
ENSG00000185963.13	BICD2	protein_coding	chr9	92711363	92764812
ENSG00000188610.12	FAM72B	protein_coding	chr1	121167646	121185539
ENSG00000196550.10	FAM72A	protein_coding	chr1	206186179	206204414
ENSG00000196700.8	ZNF512B	protein_coding	chr20	63956702	63969865
ENSG00000196950.13	SLC39A10	protein_coding	chr2	195575977	195737702
ENSG00000197256.10	KANK2	protein_coding	chr19	11164267	11197791
ENSG00000198380.12	GFPT1	protein_coding	chr2	69319769	69387254
ENSG00000198909.7	MAP3K3	protein_coding	chr17	63622415	63696303
ENSG00000204160.11	ZDHHC18	protein_coding	chr1	26826710	26857602
ENSG00000205213.13	LGR4	protein_coding	chr11	27365961	27472775
ENSG00000205730.6	ITPRIPL2	protein_coding	chr16	19113932	19121629
ENSG00000206053.12	HN1L	protein_coding	chr16	1678256	1702280
ENSG00000213390.10	ARHGAP19	protein_coding	chr10	97222173	97292673
ENSG00000241852.9	C8orf58	protein_coding	chr8	22599601	22604150
ENSG00000253910.2	PCDHGB2	protein_coding	chr5	141360042	141512979

### Sheet: Candidate_targets_miR1827
ENSEMBL	name	type	chr	start	end
ENSG00000011009.10	LYPLA2	protein_coding	chr1	23790970	23795539
ENSG00000013297.10	CLDN11	protein_coding	chr3	170418865	170860380
ENSG00000023734.10	STRAP	protein_coding	chr12	15882391	15903478
ENSG00000024526.16	DEPDC1	protein_coding	chr1	68474152	68497221
ENSG00000029153.14	ARNTL2	protein_coding	chr12	27332854	27425289
ENSG00000035403.17	VCL	protein_coding	chr10	73995193	74121363
ENSG00000039560.13	RAI14	protein_coding	chr5	34656237	34832627
ENSG00000040199.18	PHLPP2	protein_coding	chr16	71637835	71724701
ENSG00000048028.11	USP28	protein_coding	chr11	113797874	113875570
ENSG00000052802.12	MSMO1	protein_coding	chr4	165327623	165343160
ENSG00000058085.14	LAMC2	protein_coding	chr1	183186238	183244900
ENSG00000058804.11	NDC1	protein_coding	chr1	53765460	53838860
ENSG00000059758.7	CDK17	protein_coding	chr12	96278261	96400560
ENSG00000064545.14	TMEM161A	protein_coding	chr19	19119169	19138513
ENSG00000068489.12	PRR11	protein_coding	chr17	59155499	59204705
ENSG00000070831.15	CDC42	protein_coding	chr1	22052627	22092946
ENSG00000070950.9	RAD18	protein_coding	chr3	8775402	8963773
ENSG00000071575.11	TRIB2	protein_coding	chr2	12716889	12742734
ENSG00000072736.18	NFATC3	protein_coding	chr16	68084751	68229259
ENSG00000074695.5	LMAN1	protein_coding	chr18	59327823	59359962
ENSG00000078804.12	TP53INP2	protein_coding	chr20	34704290	34713439
ENSG00000080493.15	SLC4A4	protein_coding	chr4	71186757	71572087
ENSG00000080573.6	COL5A3	protein_coding	chr19	9959561	10010471
ENSG00000081189.15	MEF2C	protein_coding	chr5	88717117	88904257
ENSG00000088682.13	COQ9	protein_coding	chr16	57447425	57461275
ENSG00000090020.10	SLC9A1	protein_coding	chr1	27098815	27166981
ENSG00000090432.6	MUL1	protein_coding	chr1	20499448	20508161
ENSG00000092036.18	HAUS4	protein_coding	chr14	22946228	22957161
ENSG00000094916.15	CBX5	protein_coding	chr12	54230940	54280133
ENSG00000095303.14	PTGS1	protein_coding	chr9	122370530	122395703
ENSG00000099139.13	PCSK5	protein_coding	chr9	75890644	76362339
ENSG00000100036.12	SLC35E4	protein_coding	chr22	30635652	30669016
ENSG00000100228.12	RAB36	protein_coding	chr22	23145326	23164350
ENSG00000100297.15	MCM5	protein_coding	chr22	35400063	35425430
ENSG00000100395.14	L3MBTL2	protein_coding	chr22	41205205	41231271
ENSG00000100522.8	GNPNAT1	protein_coding	chr14	52775194	52791668
ENSG00000100991.11	TRPC4AP	protein_coding	chr20	35002404	35092871
ENSG00000101052.12	IFT52	protein_coding	chr20	43590931	43647296
ENSG00000101236.16	RNF24	protein_coding	chr20	3927309	4015582
ENSG00000101265.15	RASSF2	protein_coding	chr20	4780023	4823645
ENSG00000101945.16	SUV39H1	protein_coding	chrX	48695554	48709012
ENSG00000102100.15	SLC35A2	protein_coding	chrX	48903180	48911958
ENSG00000102302.7	FGD1	protein_coding	chrX	54445454	54496166
ENSG00000102753.9	KPNA3	protein_coding	chr13	49699307	49792921
ENSG00000102898.11	NUTF2	protein_coding	chr16	67846732	67872567
ENSG00000103489.11	XYLT1	protein_coding	chr16	17101769	17470881
ENSG00000103647.12	CORO2B	protein_coding	chr15	68578969	68727806
ENSG00000103707.9	MTFMT	protein_coding	chr15	65001512	65029639
ENSG00000104442.9	ARMC1	protein_coding	chr8	65602456	65634217
ENSG00000104524.13	PYCRL	protein_coding	chr8	143603913	143609773
ENSG00000104626.14	ERI1	protein_coding	chr8	9002147	9116746
ENSG00000105810.9	CDK6	protein_coding	chr7	92604921	92836594
ENSG00000106348.16	IMPDH1	protein_coding	chr7	128392277	128410252
ENSG00000106683.14	LIMK1	protein_coding	chr7	74082933	74122525
ENSG00000106772.17	PRUNE2	protein_coding	chr9	76611376	76906087
ENSG00000106780.8	MEGF9	protein_coding	chr9	120600813	120714470
ENSG00000106809.10	OGN	protein_coding	chr9	92383967	92404696
ENSG00000107021.15	TBC1D13	protein_coding	chr9	128787204	128810432
ENSG00000107679.14	PLEKHA1	protein_coding	chr10	122374696	122442602
ENSG00000108639.7	SYNGR2	protein_coding	chr17	78168558	78173527
ENSG00000109066.13	TMEM104	protein_coding	chr17	74776483	74839779
ENSG00000111186.12	WNT5B	protein_coding	chr12	1529891	1647243
ENSG00000111450.13	STX2	protein_coding	chr12	130789600	130839266
ENSG00000112759.16	SLC29A1	protein_coding	chr6	44219505	44234151
ENSG00000113391.18	FAM172A	protein_coding	chr5	93618069	94111699
ENSG00000114902.13	SPCS1	protein_coding	chr3	52704955	52711146
ENSG00000115461.4	IGFBP5	protein_coding	chr2	216672105	216695525
ENSG00000116138.12	DNAJC16	protein_coding	chr1	15526813	15592379
ENSG00000116260.16	QSOX1	protein_coding	chr1	180154834	180204030
ENSG00000117411.16	B4GALT2	protein_coding	chr1	43978943	43991170
ENSG00000117632.22	STMN1	protein_coding	chr1	25884181	25906991
ENSG00000119328.11	FAM206A	protein_coding	chr9	108934181	108950744
ENSG00000119403.13	PHF19	protein_coding	chr9	120855652	120894896
ENSG00000119899.12	SLC17A5	protein_coding	chr6	73593379	73654155
ENSG00000120334.15	CENPL	protein_coding	chr1	173799550	173824720
ENSG00000120868.13	APAF1	protein_coding	chr12	98645141	98735433
ENSG00000121236.20	TRIM6	protein_coding	chr11	5596109	5612958
ENSG00000121579.12	NAA50	protein_coding	chr3	113716460	113746300
ENSG00000121769.7	FABP3	protein_coding	chr1	31365625	31376850
ENSG00000121898.12	CPXM2	protein_coding	chr10	123706207	123940267
ENSG00000122490.18	PQLC1	protein_coding	chr18	79902420	79951664
ENSG00000123213.22	NLN	protein_coding	chr5	65722196	65871725
ENSG00000123485.11	HJURP	protein_coding	chr2	233833416	233854566
ENSG00000123500.9	COL10A1	protein_coding	chr6	116118923	116158747
ENSG00000123643.12	SLC36A1	protein_coding	chr5	151437046	151492381
ENSG00000124243.17	BCAS4	protein_coding	chr20	50794894	50882676
ENSG00000125266.6	EFNB2	protein_coding	chr13	106489731	106535114
ENSG00000125817.7	CENPB	protein_coding	chr20	3783851	3786690
ENSG00000126777.17	KTN1	protein_coding	chr14	55559072	55701526
ENSG00000127564.16	PKMYT1	protein_coding	chr16	2968024	2980539
ENSG00000130164.13	LDLR	protein_coding	chr19	11089362	11133816
ENSG00000131236.16	CAP1	protein_coding	chr1	40040233	40072649
ENSG00000132612.15	VPS4A	protein_coding	chr16	69311356	69326939
ENSG00000133393.12	FOPNL	protein_coding	chr16	15865720	15888625
ENSG00000133874.1	RNF122	protein_coding	chr8	33547755	33567125
ENSG00000133935.6	C14orf1	protein_coding	chr14	75649791	75661189
ENSG00000134109.10	EDEM1	protein_coding	chr3	5187646	5219957
ENSG00000134369.15	NAV1	protein_coding	chr1	201622885	201826969
ENSG00000134490.13	TMEM241	protein_coding	chr18	23197144	23437961
ENSG00000135074.15	ADAM19	protein_coding	chr5	157395534	157575775
ENSG00000135324.5	MRAP2	protein_coding	chr6	84033756	84090881
ENSG00000136021.18	SCYL2	protein_coding	chr12	100267140	100341724
ENSG00000136213.9	CHST12	protein_coding	chr7	2403560	2448483
ENSG00000136231.13	IGF2BP3	protein_coding	chr7	23310209	23470467
ENSG00000137404.14	NRM	protein_coding	chr6	30688047	30691420
ENSG00000137962.12	ARHGAP29	protein_coding	chr1	94148988	94275068
ENSG00000138092.10	CENPO	protein_coding	chr2	24793136	24822376
ENSG00000138675.16	FGF5	protein_coding	chr4	80266599	80336680
ENSG00000138829.11	FBN2	protein_coding	chr5	128257909	128659185
ENSG00000139364.10	TMEM132B	protein_coding	chr12	125186836	125662377
ENSG00000140497.16	SCAMP2	protein_coding	chr15	74843730	74873365
ENSG00000141522.11	ARHGDIA	protein_coding	chr17	81867721	81871406
ENSG00000142784.15	WDTC1	protein_coding	chr1	27234516	27308633
ENSG00000142794.18	NBPF3	protein_coding	chr1	21440128	21485005
ENSG00000143418.19	CERS2	protein_coding	chr1	150960583	150975004
ENSG00000143476.17	DTL	protein_coding	chr1	212035553	212107400
ENSG00000144063.3	MALL	protein_coding	chr2	110083870	110116566
ENSG00000145996.11	CDKAL1	protein_coding	chr6	20534457	21232404
ENSG00000146197.8	SCUBE3	protein_coding	chr6	35214419	35253079
ENSG00000146242.8	TPBG	protein_coding	chr6	82363206	82370828
ENSG00000146592.16	CREB5	protein_coding	chr7	28299321	28825894
ENSG00000146842.16	TMEM209	protein_coding	chr7	130164715	130207770
ENSG00000147065.16	MSN	protein_coding	chrX	65588377	65741931
ENSG00000149257.13	SERPINH1	protein_coding	chr11	75562056	75572783
ENSG00000149591.16	TAGLN	protein_coding	chr11	117199321	117204782
ENSG00000149679.11	CABLES2	protein_coding	chr20	62388632	62407285
ENSG00000150938.9	CRIM1	protein_coding	chr2	36355926	36551135
ENSG00000151150.21	ANK3	protein_coding	chr10	60026298	60733490
ENSG00000151617.15	EDNRA	protein_coding	chr4	147480917	147544954
ENSG00000152484.13	USP12	protein_coding	chr13	27066142	27171896
ENSG00000152683.14	SLC30A6	protein_coding	chr2	32165841	32224379
ENSG00000152749.7	GPR180	protein_coding	chr13	94601903	94634645
ENSG00000153044.9	CENPH	protein_coding	chr5	69189548	69210357
ENSG00000154122.12	ANKH	protein_coding	chr5	14704804	14871778
ENSG00000154146.12	NRGN	protein_coding	chr11	124739846	124747210
ENSG00000154920.14	EME1	protein_coding	chr17	50373220	50381483
ENSG00000155254.12	MARVELD1	protein_coding	chr10	97713173	97718152
ENSG00000156103.15	MMP16	protein_coding	chr8	88032009	88328025
ENSG00000156970.12	BUB1B	protein_coding	chr15	40161023	40221136
ENSG00000157168.18	NRG1	protein_coding	chr8	31639386	32767959
ENSG00000157557.11	ETS2	protein_coding	chr21	38805307	38824955
ENSG00000158292.6	GPR153	protein_coding	chr1	6247346	6260975
ENSG00000158604.14	TMED4	protein_coding	chr7	44577894	44582287
ENSG00000158859.9	ADAMTS4	protein_coding	chr1	161184308	161199056
ENSG00000159713.10	TPPP3	protein_coding	chr16	67389809	67393535
ENSG00000159792.9	PSKH1	protein_coding	chr16	67893272	67929678
ENSG00000161888.11	SPC24	protein_coding	chr19	11131520	11155808
ENSG00000161940.10	BCL6B	protein_coding	chr17	7023020	7030290
ENSG00000162063.12	CCNF	protein_coding	chr16	2429394	2458854
ENSG00000162302.12	RPS6KA4	protein_coding	chr11	64359148	64372215
ENSG00000162642.13	C1orf52	protein_coding	chr1	85249953	85259672
ENSG00000163155.11	LYSMD1	protein_coding	chr1	151159748	151165948
ENSG00000163376.11	KBTBD8	protein_coding	chr3	66998307	67011210
ENSG00000163430.11	FSTL1	protein_coding	chr3	120392293	120451253
ENSG00000163513.17	TGFBR2	protein_coding	chr3	30606502	30694142
ENSG00000164099.3	PRSS12	protein_coding	chr4	118280038	118353003
ENSG00000164220.6	F2RL2	protein_coding	chr5	76615482	76623434
ENSG00000164251.4	F2RL1	protein_coding	chr5	76818933	76835315
ENSG00000164294.13	GPX8	protein_coding	chr5	55160118	55167071
ENSG00000166086.12	JAM3	protein_coding	chr11	134068925	134152001
ENSG00000166224.16	SGPL1	protein_coding	chr10	70815961	70881173
ENSG00000166579.15	NDEL1	protein_coding	chr17	8413131	8490411
ENSG00000167977.8	KCTD5	protein_coding	chr16	2682475	2709030
ENSG00000167985.6	SDHAF2	protein_coding	chr11	61430042	61447529
ENSG00000168078.9	PBK	protein_coding	chr8	27809620	27838095
ENSG00000168175.14	MAPK1IP1L	protein_coding	chr14	55051631	55070192
ENSG00000168528.11	SERINC2	protein_coding	chr1	31409565	31434680
ENSG00000169019.10	COMMD8	protein_coding	chr4	47450796	47463719
ENSG00000169255.13	B3GALNT1	protein_coding	chr3	161083883	161105384
ENSG00000169515.5	CCDC8	protein_coding	chr19	46410372	46413584
ENSG00000170011.13	MYRIP	protein_coding	chr3	39808914	40260321
ENSG00000170515.13	PA2G4	protein_coding	chr12	56104319	56113907
ENSG00000170624.13	SGCD	protein_coding	chr5	155870344	156767788
ENSG00000171160.17	MORN4	protein_coding	chr10	97614553	97633500
ENSG00000171208.9	NETO2	protein_coding	chr16	47077703	47143997
ENSG00000171451.13	DSEL	protein_coding	chr18	67506582	67516980
ENSG00000171488.14	LRRC8C	protein_coding	chr1	89633072	89769903
ENSG00000172081.13	MOB3A	protein_coding	chr19	2071038	2096673
ENSG00000172269.18	DPAGT1	protein_coding	chr11	119096503	119108331
ENSG00000173456.4	RNF26	protein_coding	chr11	119334527	119337313
ENSG00000174099.10	MSRB3	protein_coding	chr12	65278643	65488244
ENSG00000174442.11	ZWILCH	protein_coding	chr15	66504959	66550128
ENSG00000175220.11	ARHGAP1	protein_coding	chr11	46677080	46700615
ENSG00000175274.18	TP53I11	protein_coding	chr11	44885903	44951306
ENSG00000176058.11	TPRN	protein_coding	chr9	137191617	137204193
ENSG00000176973.7	FAM89B	protein_coding	chr11	65572349	65574198
ENSG00000177084.16	POLE	protein_coding	chr12	132623753	132687365
ENSG00000178295.14	GEN1	protein_coding	chr2	17753858	17788941
ENSG00000179776.17	CDH5	protein_coding	chr16	66366622	66404786
ENSG00000181704.11	YIPF6	protein_coding	chrX	68498323	68537285
ENSG00000181830.8	SLC35C1	protein_coding	chr11	45804072	45813015
ENSG00000181938.13	GINS3	protein_coding	chr16	58295080	58406144
ENSG00000182158.14	CREB3L2	protein_coding	chr7	137874979	138002067
ENSG00000182952.4	HMGN4	protein_coding	chr6	26538405	26546254
ENSG00000183077.15	AFMID	protein_coding	chr17	78187317	78207701
ENSG00000183196.8	CHST6	protein_coding	chr16	75472052	75495384
ENSG00000183255.11	PTTG1IP	protein_coding	chr21	44849585	44873903
ENSG00000184785.5	SMIM10	protein_coding	chrX	134990938	134992473
ENSG00000185009.12	AP3M1	protein_coding	chr10	74120255	74151063
ENSG00000185127.6	C6orf120	protein_coding	chr6	169702190	169704856
ENSG00000185432.11	METTL7A	protein_coding	chr12	50923472	50932517
ENSG00000186185.13	KIF18B	protein_coding	chr17	44924709	44947711
ENSG00000196230.12	TUBB	protein_coding	chr6	30720201	30725426
ENSG00000196313.11	POM121	protein_coding	chr7	72879365	72951440
ENSG00000196547.14	MAN2A2	protein_coding	chr15	90902218	90922584
ENSG00000197093.10	GAL3ST4	protein_coding	chr7	100159244	100168750
ENSG00000197496.5	SLC2A10	protein_coding	chr20	46709487	46736347
ENSG00000197594.11	ENPP1	protein_coding	chr6	131808016	131895155
ENSG00000197712.11	FAM114A1	protein_coding	chr4	38867677	38945739
ENSG00000198015.12	MRPL42	protein_coding	chr12	93467488	93516213
ENSG00000198113.2	TOR4A	protein_coding	chr9	137277749	137282641
ENSG00000198324.13	FAM109A	protein_coding	chr12	111360651	111369121
ENSG00000198561.13	CTNND1	protein_coding	chr11	57753243	57819546
ENSG00000198648.10	STK39	protein_coding	chr2	167954020	168248141
ENSG00000204370.9	SDHD	protein_coding	chr11	112086773	112120013
ENSG00000204642.13	HLA-F	protein_coding	chr6	29722775	29738528
ENSG00000211445.11	GPX3	protein_coding	chr5	151020438	151028993
ENSG00000213699.8	SLC35F6	protein_coding	chr2	26764284	26781231
ENSG00000213965.3	NUDT19	protein_coding	chr19	32691961	32713796
ENSG00000242265.5	PEG10	protein_coding	chr7	94656325	94669695
ENSG00000257365.7	FNTB	protein_coding	chr14	64986720	65062652
ENSG00000259207.7	ITGB3	protein_coding	chr17	47253846	47311816
ENSG00000271601.3	LIX1L	protein_coding	chr1	145933423	145958001
ENSG00000283154.2	IQCJ-SCHIP1	protein_coding	chr3	158962235	159897366

### Sheet: Candidate_targets_miR4774
ENSEMBL	name	type	chr	start	end
ENSG00000009954.10	BAZ1B	protein_coding	chr7	73440398	73522278
ENSG00000103540.16	CCP110	protein_coding	chr16	19523811	19553408
ENSG00000104343.19	UBE2W	protein_coding	chr8	73780097	73878910
ENSG00000104643.9	MTMR9	protein_coding	chr8	11284416	11328146
ENSG00000108443.13	RPS6KB1	protein_coding	chr17	59893046	59950564
ENSG00000137831.14	UACA	protein_coding	chr15	70654554	70763593
ENSG00000138356.13	AOX1	protein_coding	chr2	200585868	200677064
ENSG00000140450.8	ARRDC4	protein_coding	chr15	97960698	97973838
ENSG00000162616.8	DNAJB4	protein_coding	chr1	77979175	78017964
ENSG00000169567.11	HINT1	protein_coding	chr5	131159027	131171735
ENSG00000170522.9	ELOVL6	protein_coding	chr4	110045846	110199199
ENSG00000171307.18	ZDHHC16	protein_coding	chr10	97446131	97457370
ENSG00000173918.14	C1QTNF1	protein_coding	chr17	79022814	79049788
ENSG00000185010.13	F8	protein_coding	chrX	154835788	155026940
ENSG00000196083.9	IL1RAP	protein_coding	chr3	190514051	190659750

### Sheet: Candidate_targets_miR5681
ENSEMBL	name	type	chr	start	end
ENSG00000077514.8	POLD3	protein_coding	chr11	74493851	74669117
ENSG00000116016.13	EPAS1	protein_coding	chr2	46293667	46386703
ENSG00000116095.10	PLEKHA3	protein_coding	chr2	178480468	178516462
ENSG00000136231.13	IGF2BP3	protein_coding	chr7	23310209	23470467
ENSG00000145675.14	PIK3R1	protein_coding	chr5	68215720	68301821
ENSG00000146592.16	CREB5	protein_coding	chr7	28299321	28825894
ENSG00000154319.14	FAM167A	protein_coding	chr8	11421463	11474715
ENSG00000166250.11	CLMP	protein_coding	chr11	123069865	123195281
ENSG00000169570.9	DTWD2	protein_coding	chr5	118837322	118988545
ENSG00000169604.19	ANTXR1	protein_coding	chr2	69013178	69249327
ENSG00000176788.8	BASP1	protein_coding	chr5	17065598	17276843
ENSG00000184867.13	ARMCX2	protein_coding	chrX	101655281	101659891
ENSG00000213949.8	ITGA1	protein_coding	chr5	52787896	52959210
