## Supplemental Table 5 for "Functional screening identifies novel miRNAs inhibiting Vascular Smooth Muscle Cell proliferation"

### Sheet: miR323_vs_miRCTRL_sign_EC
ENSEMBL	name	type	chr	start	end	str	LogFC_miR323_vs_miRCTRL	padj_miR323_vs_miRCTRL
ENSG00000020426.10	MNAT1	protein_coding	chr14	60734742	60969953	+	1.20659	0.000565999
ENSG00000061794.12	MRPS35	protein_coding	chr12	27710773	27756295	+	1.60757	0.00272745
ENSG00000068650.18	ATP11A	protein_coding	chr13	112690329	112887168	+	-1.62842	1.56879e-06
ENSG00000070214.15	SLC44A1	protein_coding	chr9	105244622	105439171	+	-1.03898	0.00039716
ENSG00000074370.17	ATP2A3	protein_coding	chr17	3923870	3964464	-	1.86338	0.00416531
ENSG00000087053.18	MTMR2	protein_coding	chr11	95832882	95925315	-	-1.36731	0.00978319
ENSG00000088766.11	CRLS1	protein_coding	chr20	6006090	6040053	+	-1.20411	0.00946014
ENSG00000099956.18	SMARCB1	protein_coding	chr22	23786963	23834516	+	1.00828	0.00180131
ENSG00000101150.17	TPD52L2	protein_coding	chr20	63865228	63891545	+	1.40936	2.55977e-08
ENSG00000102081.13	FMR1	protein_coding	chrX	147911951	147951125	+	-1.3215	7.30782e-06
ENSG00000102524.11	TNFSF13B	protein_coding	chr13	108251240	108308484	+	-2.04873	2.65823e-10
ENSG00000103160.11	HSDL1	protein_coding	chr16	84122146	84145192	-	-1.18649	0.00787547
ENSG00000105971.14	CAV2	protein_coding	chr7	116287380	116508541	+	-1.02974	0.00118387
ENSG00000110422.11	HIPK3	protein_coding	chr11	33256672	33357023	+	-1.16021	1.8682e-05
ENSG00000111726.12	CMAS	protein_coding	chr12	22046174	22065674	+	-1.12293	5.26539e-05
ENSG00000112078.13	KCTD20	protein_coding	chr6	36442767	36491143	+	-1.19688	0.00663973
ENSG00000113583.7	C5orf15	protein_coding	chr5	133955502	133968787	-	-1.16059	0.00497066
ENSG00000114904.12	NEK4	protein_coding	chr3	52708449	52770949	-	-1.50198	0.00831177
ENSG00000115306.15	SPTBN1	protein_coding	chr2	54456285	54671445	+	-1.22206	1.8682e-05
ENSG00000117226.11	GBP3	protein_coding	chr1	89006666	89022894	-	-1.72764	2.05034e-05
ENSG00000119801.12	YPEL5	protein_coding	chr2	30146941	30160533	+	1.09368	0.000631257
ENSG00000119922.9	IFIT2	protein_coding	chr10	89283694	89309276	+	-1.28395	0.00157406
ENSG00000120805.13	ARL1	protein_coding	chr12	101393120	101407820	-	-1.02606	0.00039716
ENSG00000131788.15	PIAS3	protein_coding	chr1	145848522	145859836	-	1.16664	1.56879e-06
ENSG00000134321.11	RSAD2	protein_coding	chr2	6865806	6898239	+	-1.37804	9.58447e-08
ENSG00000136021.18	SCYL2	protein_coding	chr12	100267140	100341724	+	-1.07491	0.000374531
ENSG00000136295.14	TTYH3	protein_coding	chr7	2631951	2664802	+	1.22407	0.00230558
ENSG00000136521.12	NDUFB5	protein_coding	chr3	179604690	179627647	+	1.03398	0.00053533
ENSG00000137513.9	NARS2	protein_coding	chr11	78435961	78574874	-	1.66467	0.00103118
ENSG00000138138.13	ATAD1	protein_coding	chr10	87751512	87841343	-	1.09962	0.00466437
ENSG00000138660.11	AP1AR	protein_coding	chr4	112231737	112270047	+	1.22081	0.00167937
ENSG00000140105.17	WARS	protein_coding	chr14	100333788	100376805	-	-1.59557	2.34632e-05
ENSG00000140632.16	GLYR1	protein_coding	chr16	4803203	4847342	-	1.46067	1.40759e-06
ENSG00000143153.12	ATP1B1	protein_coding	chr1	169105697	169132722	+	-1.06525	0.00701649
ENSG00000143252.14	SDHC	protein_coding	chr1	161314257	161375340	+	-1.28337	0.00149967
ENSG00000144746.6	ARL6IP5	protein_coding	chr3	69084944	69106066	+	-1.02828	9.03661e-05
ENSG00000146587.17	RBAK	protein_coding	chr7	5045821	5069488	+	-1.61206	0.00533351
ENSG00000151233.10	GXYLT1	protein_coding	chr12	42081845	42144879	-	-1.41733	0.00039716
ENSG00000154930.14	ACSS1	protein_coding	chr20	25006230	25058980	-	1.57531	0.00163433
ENSG00000155252.13	PI4K2A	protein_coding	chr10	97640686	97676434	+	-1.03588	0.000479468
ENSG00000158195.10	WASF2	protein_coding	chr1	27404226	27490158	-	-1.13065	0.00039716
ENSG00000159346.12	ADIPOR1	protein_coding	chr1	202940823	202958572	-	-1.79505	2.45403e-08
ENSG00000159399.9	HK2	protein_coding	chr2	74833981	74893359	+	-1.1272	0.00596307
ENSG00000162642.13	C1orf52	protein_coding	chr1	85249953	85259672	-	-1.00313	0.00936677
ENSG00000162980.16	ARL5A	protein_coding	chr2	151788984	151828492	-	-1.20851	0.00720642
ENSG00000164305.18	CASP3	protein_coding	chr4	184627696	184649509	-	-1.14426	1.53704e-06
ENSG00000167220.11	HDHD2	protein_coding	chr18	47107403	47150520	-	-1.58794	0.00039716
ENSG00000169019.10	COMMD8	protein_coding	chr4	47450796	47463719	-	-1.44072	5.26539e-05
ENSG00000170396.7	ZNF804A	protein_coding	chr2	184598366	184939492	+	-2.2928	0.00946014
ENSG00000170677.5	SOCS6	protein_coding	chr18	70288901	70330200	+	1.28599	0.00795378
ENSG00000171848.13	RRM2	protein_coding	chr2	10122328	10131419	+	-1.20313	0.00728549
ENSG00000173905.8	GOLIM4	protein_coding	chr3	168008677	168095975	-	-1.03735	0.000433703
ENSG00000184254.16	ALDH1A3	protein_coding	chr15	100877714	100916626	+	1.52376	0.000286886
ENSG00000184588.17	PDE4B	protein_coding	chr1	65792514	66374579	+	-1.67741	5.26539e-05
ENSG00000186665.9	C17orf58	protein_coding	chr17	67991101	67996431	-	-2.55236	0.000490914
ENSG00000196233.12	LCOR	protein_coding	chr10	96832260	96995959	+	-1.06848	0.00910786
ENSG00000196449.3	YRDC	protein_coding	chr1	37802944	37808185	-	-1.70386	0.00106614
ENSG00000198492.15	YTHDF2	protein_coding	chr1	28736621	28769775	+	1.05639	0.00103118
ENSG00000213654.9	GPSM3	protein_coding	chr6	32190766	32195523	-	1.45039	0.00102172
ENSG00000245910.8	SNHG6	processed_transcript	chr8	66921684	66926398	-	1.10515	1.05693e-07
ENSG00000257594.3	GALNT4	protein_coding	chr12	89519408	89524806	-	-1.29594	0.00239696

### Sheet: miR449_vs_miRCTRL_sign_EC
ENSEMBL	name	type	chr	start	end	str	LogFC_miR449_vs_miRCTRL	padj_miR449_vs_miRCTRL
ENSG00000101057.15	MYBL2	protein_coding	chr20	43667019	43716496	+	-1.87051	0.000540588
ENSG00000101150.17	TPD52L2	protein_coding	chr20	63865228	63891545	+	1.25542	0.000297606
ENSG00000133101.9	CCNA1	protein_coding	chr13	36431520	36442882	+	1.10559	0.000297606
ENSG00000136521.12	NDUFB5	protein_coding	chr3	179604690	179627647	+	1.5051	4.93184e-07
ENSG00000140632.16	GLYR1	protein_coding	chr16	4803203	4847342	-	1.47979	1.14595e-08
ENSG00000163735.6	CXCL5	protein_coding	chr4	73995642	73998779	-	2.40931	0.000297606
ENSG00000196639.6	HRH1	protein_coding	chr3	11137093	11263557	+	1.53872	0.000398631
ENSG00000198492.15	YTHDF2	protein_coding	chr1	28736621	28769775	+	1.37528	0.000398631
ENSG00000205670.10	SMIM11A	protein_coding	chr21	34375480	34407866	+	-5.1854	0.000164086
ENSG00000245910.8	SNHG6	processed_transcript	chr8	66921684	66926398	-	1.20086	1.9707e-06
ENSG00000283029.1	RN7SL1	non_coding	chr14	49586579	49586878	+	-6.82565	0.00103762

### Sheet: miR491_vs_miRCTRL_sign_EC
ENSEMBL	name	type	chr	start	end	str	LogFC_miR491_vs_miRCTRL	padj_miR491_vs_miRCTRL
ENSG00000020426.10	MNAT1	protein_coding	chr14	60734742	60969953	+	1.46594	0.00821828
ENSG00000110092.3	CCND1	protein_coding	chr11	69641087	69654474	+	-1.73148	0.000148357
ENSG00000127022.14	CANX	protein_coding	chr5	179678628	179730925	+	1.0797	0.00155516
ENSG00000133818.13	RRAS2	protein_coding	chr11	14277926	14364506	-	2.23184	0.00295648
ENSG00000135002.11	RFK	protein_coding	chr9	76385517	76394517	-	-1.39548	0.00170295
ENSG00000140632.16	GLYR1	protein_coding	chr16	4803203	4847342	-	1.43579	0.00696559
ENSG00000154727.10	GABPA	protein_coding	chr21	25734570	25772460	+	-1.46547	0.00627389
ENSG00000165732.12	DDX21	protein_coding	chr10	68956128	68985073	+	-1.28111	0.000474646
ENSG00000169019.10	COMMD8	protein_coding	chr4	47450796	47463719	-	-2.82742	0.0015804
ENSG00000179776.17	CDH5	protein_coding	chr16	66366622	66404786	+	-2.02017	5.24212e-05
ENSG00000181061.13	HIGD1A	protein_coding	chr3	42784298	42804531	-	-1.08825	0.00512047
ENSG00000220842.6	RPL21P16	processed_pseudogene	chr10	120354701	120355183	-	11.2602	1.42333e-15
ENSG00000245910.8	SNHG6	processed_transcript	chr8	66921684	66926398	-	1.3348	0.000148357

### Sheet: miR892_vs_miRCTRL_sign_EC
ENSEMBL	name	type	chr	start	end	str	LogFC_miR892_vs_miRCTRL	padj_miR892_vs_miRCTRL
ENSG00000101150.17	TPD52L2	protein_coding	chr20	63865228	63891545	+	1.34536	0.00522958
ENSG00000106537.7	TSPAN13	protein_coding	chr7	16753535	16784536	+	-3.04815	0.00903348
ENSG00000108561.8	C1QBP	protein_coding	chr17	5432777	5448830	-	-1.29979	0.00866939
ENSG00000122861.15	PLAU	protein_coding	chr10	73909177	73917497	+	-1.83303	0.00522958
ENSG00000133818.13	RRAS2	protein_coding	chr11	14277926	14364506	-	2.11537	0.0056853
ENSG00000136521.12	NDUFB5	protein_coding	chr3	179604690	179627647	+	1.47396	0.00522958
ENSG00000158859.9	ADAMTS4	protein_coding	chr1	161184308	161199056	-	-1.80122	0.00522958
ENSG00000171848.13	RRM2	protein_coding	chr2	10122328	10131419	+	-1.83598	0.00522958
ENSG00000198492.15	YTHDF2	protein_coding	chr1	28736621	28769775	+	1.42313	0.00837753
ENSG00000245910.8	SNHG6	processed_transcript	chr8	66921684	66926398	-	1.353	0.00522958

### Sheet: miR1827_vs_miRCTRL_sign_EC
ENSEMBL	name	type	chr	start	end	str	LogFC_miR1827_vs_miRCTRL	padj_miR1827_vs_miRCTRL
ENSG00000101150.17	TPD52L2	protein_coding	chr20	63865228	63891545	+	1.26624	0.00299738
ENSG00000131788.15	PIAS3	protein_coding	chr1	145848522	145859836	-	1.33566	0.00265241
ENSG00000136521.12	NDUFB5	protein_coding	chr3	179604690	179627647	+	1.53529	0.00106761
ENSG00000140632.16	GLYR1	protein_coding	chr16	4803203	4847342	-	1.37857	0.00133179
ENSG00000158859.9	ADAMTS4	protein_coding	chr1	161184308	161199056	-	-2.27837	0.00133179
ENSG00000245910.8	SNHG6	processed_transcript	chr8	66921684	66926398	-	1.3655	0.00106761

### Sheet: miR4774_vs_miRCTRL_sign_EC
ENSEMBL	name	type	chr	start	end	str	LogFC_miR4774_vs_miRCTRL	padj_miR4774_vs_miRCTRL
ENSG00000107984.9	DKK1	protein_coding	chr10	52314296	52318042	+	1.87052	8.63365e-05
ENSG00000125844.15	RRBP1	protein_coding	chr20	17613678	17682295	-	-2.05827	0.0004016
ENSG00000167779.7	IGFBP6	protein_coding	chr12	53097436	53102345	+	2.64228	2.10348e-05

### Sheet: miR5681_vs_miRCTRL_sign_EC
ENSEMBL	name	type	chr	start	end	str	LogFC_miR5681_vs_miRCTRL	padj_miR5681_vs_miRCTRL
ENSG00000006128.11	TAC1	protein_coding	chr7	97731908	97740472	+	1.84372	0.000512952
ENSG00000020426.10	MNAT1	protein_coding	chr14	60734742	60969953	+	1.26566	4.19433e-05
ENSG00000061794.12	MRPS35	protein_coding	chr12	27710773	27756295	+	1.5069	0.00414498
ENSG00000065308.4	TRAM2	protein_coding	chr6	52497402	52576915	-	-1.14217	0.000913983
ENSG00000068001.13	HYAL2	protein_coding	chr3	50317790	50322906	-	-1.08718	0.000345182
ENSG00000070214.15	SLC44A1	protein_coding	chr9	105244622	105439171	+	-1.34792	0.00537753
ENSG00000073969.18	NSF	protein_coding	chr17	46590669	46757464	+	1.40442	0.00405842
ENSG00000075213.10	SEMA3A	protein_coding	chr7	83955777	84492724	-	-1.16791	0.00119572
ENSG00000075624.13	ACTB	protein_coding	chr7	5527151	5563784	-	-1.25752	0.000438068
ENSG00000101150.17	TPD52L2	protein_coding	chr20	63865228	63891545	+	1.31751	4.31028e-10
ENSG00000108561.8	C1QBP	protein_coding	chr17	5432777	5448830	-	-1.99679	4.00562e-09
ENSG00000111331.12	OAS3	protein_coding	chr12	112938352	112973249	+	-1.20406	0.000270292
ENSG00000113356.11	POLR3G	protein_coding	chr5	90471748	90514553	+	-1.26776	0.000291894
ENSG00000115461.4	IGFBP5	protein_coding	chr2	216672105	216695525	-	-1.8904	1.25888e-07
ENSG00000116095.10	PLEKHA3	protein_coding	chr2	178480468	178516462	+	-1.04337	0.00343139
ENSG00000119801.12	YPEL5	protein_coding	chr2	30146941	30160533	+	1.13187	9.32813e-05
ENSG00000131788.15	PIAS3	protein_coding	chr1	145848522	145859836	-	1.03073	2.104e-07
ENSG00000133134.11	BEX2	protein_coding	chrX	103309346	103311046	-	1.40885	0.00770518
ENSG00000134548.9	SPX	protein_coding	chr12	21526307	21537377	+	1.50673	2.87021e-05
ENSG00000135048.13	TMEM2	protein_coding	chr9	71683366	71816690	-	-1.04646	0.000883107
ENSG00000136261.14	BZW2	protein_coding	chr7	16646131	16706523	+	-1.03458	0.00770518
ENSG00000136521.12	NDUFB5	protein_coding	chr3	179604690	179627647	+	1.35048	1.27626e-07
ENSG00000137513.9	NARS2	protein_coding	chr11	78435961	78574874	-	1.45582	0.00359032
ENSG00000137801.10	THBS1	protein_coding	chr15	39581079	39599466	+	-1.0037	0.000730624
ENSG00000138138.13	ATAD1	protein_coding	chr10	87751512	87841343	-	1.09086	0.000361697
ENSG00000138660.11	AP1AR	protein_coding	chr4	112231737	112270047	+	1.02138	0.00435252
ENSG00000140632.16	GLYR1	protein_coding	chr16	4803203	4847342	-	1.4973	1.30855e-06
ENSG00000143753.12	DEGS1	protein_coding	chr1	224175756	224193441	+	-1.34462	0.00131992
ENSG00000148400.9	NOTCH1	protein_coding	chr9	136494444	136545862	-	-1.08646	1.30855e-06
ENSG00000148468.16	FAM171A1	protein_coding	chr10	15211643	15371062	-	-1.36619	0.00364285
ENSG00000151893.14	CACUL1	protein_coding	chr10	118674167	118755249	-	1.07108	0.0041843
ENSG00000158859.9	ADAMTS4	protein_coding	chr1	161184308	161199056	-	-1.52548	4.47294e-05
ENSG00000159167.11	STC1	protein_coding	chr8	23841915	23854807	-	-1.03597	0.00646162
ENSG00000160208.12	RRP1B	protein_coding	chr21	43659548	43696079	+	-1.00045	4.47294e-05
ENSG00000162104.9	ADCY9	protein_coding	chr16	3953387	4116185	-	-1.94256	0.00109063
ENSG00000164466.12	SFXN1	protein_coding	chr5	175477062	175529742	+	-1.63254	9.51852e-05
ENSG00000168077.13	SCARA3	protein_coding	chr8	27633868	27676776	+	-1.71193	0.00659426
ENSG00000170677.5	SOCS6	protein_coding	chr18	70288901	70330200	+	1.32653	0.0023645
ENSG00000176788.8	BASP1	protein_coding	chr5	17065598	17276843	+	-1.24137	0.000171496
ENSG00000184254.16	ALDH1A3	protein_coding	chr15	100877714	100916626	+	1.23408	0.000309342
ENSG00000196141.13	SPATS2L	protein_coding	chr2	200305881	200482263	+	1.10997	0.00020047
ENSG00000198492.15	YTHDF2	protein_coding	chr1	28736621	28769775	+	1.2191	8.5436e-05
ENSG00000213246.6	SUPT4H1	protein_coding	chr17	58345175	58353093	-	1.19801	0.00770518
ENSG00000245910.8	SNHG6	processed_transcript	chr8	66921684	66926398	-	1.39758	2.93498e-17
ENSG00000277027.1	RMRP	ribozyme	chr9	35657754	35658017	-	-1.26885	0.00706279
